# Primary cilia promote EMT-induced triple-negative breast tumor heterogeneity and resistance to therapy

**DOI:** 10.1101/2024.09.10.612175

**Authors:** Camille E. Tessier, Jennifer Derrien, Aurore M.M. Dupuy, Thomas Pelé, Martin Moquet, Julie Roul, Elise Douillard, Camille El Harrif, Xavier Pinson, Matthieu Le Gallo, Florence Godey, Patrick Tas, Roselyne Viel, Claude Prigent, Éric Letouzé, Peggy Suzanne, Patrick Dallemagne, Mario Campone, Robert A. Weinberg, Jacqueline A. Lees, Philippe P. Juin, Vincent J. Guen

## Abstract

Tumor heterogeneity and plasticity, driven by Epithelial-Mesenchymal Transition (EMT), enable cancer therapeutic resistance. We previously showed that EMT promotes primary cilia formation, which enables stemness and tumorigenesis in triple-negative breast cancer (TNBC). Here, we establish a role for primary cilia in human TNBC chemotherapeutic resistance. We developed patient-derived organoids, and showed that these recapitulated the cellular heterogeneity of TNBC biopsies. Notably, one of the identified cell states bore a quasi-mesenchymal phenotype, primary cilia, and stemness signatures. We treated our TNBC organoids with chemotherapeutics and observed partial killing. The surviving cells with organoid-reconstituting capacity showed selective enrichment for the quasi-mesenchymal ciliated cell subpopulation. Genomic analyses argue that this enrichment reflects a combination of pre-existing cells and ones that arose through drug-induced cellular plasticity. We developed a family of small-molecule inhibitors of ciliogenesis and show that these, or genetic ablation of primary cilia, suppress chemoresistance. We conclude that primary cilia help TNBC to evade chemotherapy.

**Significance:** Cancer cells that activate EMT to acquire a quasi-mesenchymal state form primary cilia to evade chemotherapy in human triple-negative breast cancer. Pharmacological inhibition of primary ciliogenesis counteracts EMT-induced chemoresistance.
