## Supplementary material for "Primary cilia promote EMT-induced triple-negative breast tumor heterogeneity and resistance to therapy": Table S2

### Sheet: Feuil1
Gene expression signatures, related to Figure 1
HALLMARK_EMT	CilioUp	LIM_MAMMARY_STEM_CELL_UP	Pluripotency
ABI3BP	HHIP	ABI3BP	MYC		Hallmark EMT	Hallmark EPITHELIAL_MESENCHYMAL_TRANSITION: https://www.gsea-msigdb.org/gsea/msigdb/human/geneset/HALLMARK_EPITHELIAL_MESENCHYMAL_TRANSITION
ACTA2	MAP1B	ACER2	TCF7		CilioUp	Ciliogenesis and ciliary signaling genes up upon EMT (Wilson et al., 2021, based on GSE160549)
ADAM12	GLI2	ACTA2	ID4		Pluripotency	KEGG signature, see Table S3
ANPEP	FGFR1	ACTG2	FZD8		LIM_MAMMARY_STEM_CELL_UP	https://www.gsea-msigdb.org/gsea/msigdb/cards/LIM_MAMMARY_STEM_CELL_UP
APLP1	RGS9	ACVR2A	ID3
AREG	SPATA6	ADAMTS1	PIK3R1
BASP1	PCDHB15	ADAMTS2	HRAS
BDNF	GLI1	ADARB1	FGFR2
BGN	ROM1	ADGRA2	IGF1R
BMP1	SYNE1	ADGRL1	FGFR1
CADM1	TTLL1	AEBP1
CALD1	FUZ	AGPAT4
CALU	CEP112	AHI1
CAP2	PARVA	AKT3
CAPG	ASAP1	ALDH1L2
CCN1	EHD3	AMOTL1
CCN2	SPATA7	ANGPTL2
CD44	RAB8B	ANKRD1
CD59	CCDC28B	ANTXR1
CDH11	CEP170	AOPEP
CDH2	CIB2	APOE
CDH6	DZIP1L	AQP9
COL11A1	PKD2	ARC
COL12A1	BBIP1	ARHGAP20
COL16A1	RILPL2	ARHGAP24
COL1A1	C21orf2	ARHGAP25
COL1A2	ARL2BP	ARHGEF25
COL3A1	INVS	ARHGEF28
COL4A1	CEP19	ARMH4
COL4A2	PRKACB	ARNTL
COL5A1	GLI3	ARSI
COL5A2	BBS9	ASPHD2
COL5A3	NEK1	ATP2A2
COL6A2	DZIP1	AXL
COL6A3	RAB23	BACH1
COL7A1	GABARAP	BAG3
COL8A2	ARL3	BCAR1
COLGALT1	IFT52	BCL2L11
COMP	NDE1	BCOR
COPA	IFT122	BMP1
CRLF1	TULP3	BMP7
CTHRC1	ICK	BNC1
CXCL1	GSN	BTBD11
CXCL12	AK1	BVES
CXCL6	IFT20	C19orf12
CXCL8	HIF1A	C1QTNF12
DAB2	PRKAR1A	C1QTNF4
DCN		CACNB4
DKK1		CADM1
DPYSL3		CALD1
DST		CALML3
ECM1		CALU
ECM2		CARD10
EDIL3		CAV1
EFEMP2		CAVIN2
ELN		CBLB
EMP3		CCDC3
ENO2		CCDC85B
FAP		CCN2
FAS		CCND2
FBLN1		CD36
FBLN2		CD70
FBLN5		CDC42EP2
FBN1		CDH13
FBN2		CDH3
FERMT2		CDH4
FGF2		CDKN1A
FLNA		CHST3
FMOD		CHST7
FN1		CLIP3
FOXC2		CLMP
FSTL1		CNN1
FSTL3		CNP
FUCA1		CNRIP1
FZD8		COL12A1
GADD45A		COL14A1
GADD45B		COL16A1
GAS1		COL17A1
GEM		COL18A1
GJA1		COL23A1
GLIPR1		COL4A1
GPC1		COL4A2
GPX7		COL5A1
GREM1		COL5A2
HTRA1		COL7A1
ID2		COL9A2
IGFBP2		CPNE8
IGFBP3		CPXM1
IGFBP4		CRISPLD1
IL15		CRLF1
IL32		CRYAB
IL6		CSDC2
INHBA		CSPG4
ITGA2		CSRP2
ITGA5		CTNNAL1
ITGAV		CXCL14
ITGB1		CYGB
ITGB3		DCBLD2
ITGB5		DCHS1
JUN		DCUN1D3
LAMA1		DIPK2A
LAMA2		DKK3
LAMA3		DLK2
LAMC1		DLL1
LAMC2		DMWD
LGALS1		DOCK10
LOX		DPYSL3
LOXL1		DST
LOXL2		DUSP6
LRP1		DUSP7
LRRC15		DZIP1L
LUM		EBF3
MAGEE1		ECRG4
MATN2		EDARADD
MATN3		EDNRB
MCM7		EEPD1
MEST		EFCAB1
MFAP5		EFNB1
MGP		EGFR
MMP1		EGR2
MMP14		EGR3
MMP2		EID3
MMP3		ELK3
MSX1		ELOVL4
MXRA5		ELP5
MYL9		ENC1
MYLK		ENPP2
NID2		EOGT
NNMT		EPAS1
NOTCH2		EPDR1
NT5E		EPHB1
NTM		ERF
OXTR		ETS1
P3H1		EVA1A
PCOLCE		EVC
PCOLCE2		EXT1
PDGFRB		FABP5
PDLIM4		FAM184A
PFN2		FAM216A
PLAUR		FAS
PLOD1		FBLN7
PLOD2		FBXO30
PLOD3		FERMT2
PMEPA1		FEZ1
PMP22		FGFRL1
POSTN		FGL2
PPIB		FHL1
PRRX1		FHOD3
PRSS2		FJX1
PTHLH		FLNC
PTX3		FLRT2
PVR		FMOD
QSOX1		FOXP1
RGS4		FST
RHOB		FXYD1
SAT1		FZD8
SCG2		GEM
SDC1		GJA1
SDC4		GJC1
SERPINE1		GNAI1
SERPINE2		GNB4
SERPINH1		GNG11
SFRP1		GOLIM4
SFRP4		GPC3
SGCB		GPR176
SGCD		GPR3
SGCG		GPR87
SLC6A8		GPSM1
SLIT2		GSN
SLIT3		GYPC
SNAI2		HACD1
SNTB1		HAS2
SPARC		HDAC4
SPOCK1		HEG1
SPP1		HGFAC
TAGLN		HRAS
TFPI2		HS3ST3A1
TGFB1		HSPB2
TGFBI		HSPG2
TGFBR3		HTRA1
TGM2		ICAM1
THBS1		ID4
THBS2		IGFBP2
THY1		IGFBP3
TIMP1		IGFBP4
TIMP3		IGFBP6
TNC		IL17B
TNFAIP3		IL17RD
TNFRSF11B		IL1B
TNFRSF12A		IL24
TPM1		IL6
TPM2		IL6ST
TPM4		INKA1
VCAM1		IRAG1
VCAN		IRX4
VEGFA		ISM1
VEGFC		ITGA1
VIM		ITGA6
WIPF1		ITGA9
WNT5A		ITGB1
		ITGB4
		ITM2A
		JAG1
		JAM2
		JAM3
		KANK4
		KCNIP3
		KCNMA1
		KCNMB1
		KLHL21
		KLHL29
		KLHL42
		KRT14
		KRT16
		KRT5
		KRT75
		L3HYPDH
		LAG3
		LAMA1
		LAMA3
		LAMB1
		LAMB3
		LAMC1
		LARGE2
		LBH
		LCA5
		LCAT
		LEP
		LGALS1
		LGALS7
		LGR6
		LHFPL6
		LIFR
		LIMA1
		LIMS2
		LMOD1
		LRCH2
		LRP1
		LRP4
		LRRC8C
		LRRN1
		LTBP4
		LUZP1
		MALT1
		MAMDC2
		MAOB
		MAP3K7CL
		MATN2
		MBNL1
		MCAM
		MEDAG
		MEF2C
		MEG3
		MEST
		MFNG
		MGARP
		MIA
		MICAL2
		MICOS10-NBL1
		MME
		MMP2
		MPDZ
		MRGPRF
		MSRB3
		MSX1
		MTSS1
		MXRA7
		MYC
		MYH11
		MYL9
		MYLK
		MYOCD
		NDN
		NECTIN3
		NETO2
		NGF
		NGFR
		NLGN2
		NNMT
		NPTX2
		NRCAM
		NRG1
		NRP1
		NRP2
		NSG1
		NT5E
		NTF3
		NTRK2
		NUDT11
		NXN
		OSBPL6
		OSR1
		OXTR
		P3H1
		P3H2
		PALM2AKAP2
		PAMR1
		PARD6G
		PCBP4
		PCDH18
		PCDH19
		PCDH7
		PCDHGC3
		PCOLCE
		PDGFA
		PDLIM4
		PDLIM7
		PDPN
		PEG3
		PGF
		PHLDA3
		PHLDB1
		PKD1
		PKNOX2
		PKP1
		PLA2G7
		PLCH2
		PLEKHA4
		PLPP1
		PLPP3
		PLS3
		PLXNA2
		PODN
		POGLUT2
		POPDC2
		POSTN
		POU3F1
		PPP1R14A
		PPP1R16B
		PPP1R18
		PPP1R3C
		PPP2R2B
		PRDM1
		PRICKLE1
		PRICKLE2
		PRNP
		PROS1
		PRRX1
		PRX
		PSD2
		PTGS2
		PTPRE
		PTPRT
		PXDC1
		PXN
		QKI
		QRICH2
		RAB34
		RAPGEF1
		RARB
		RARRES2
		RASIP1
		RASL12
		RBPMS
		RCN3
		RCSD1
		RECK
		RELN
		RFLNB
		RFX2
		RHOJ
		RND3
		RNF165
		RUSC2
		SBSPON
		SCARF2
		SCHIP1
		SCML2
		SCN4B
		SDK2
		SEC24D
		SEMA3C
		SEMA5A
		SERPINF1
		SERPING1
		SERPINH1
		SGCB
		SGIP1
		SH2D5
		SH3TC1
		SHE
		SIAH2
		SIMC1
		SKI
		SLC12A4
		SLC1A3
		SLC1A5
		SLC25A4
		SLC27A3
		SLC27A6
		SLC2A3
		SLC38A5
		SLC4A3
		SLC6A8
		SLCO3A1
		SLIT2
		SLIT3
		SMIM13
		SMTN
		SNAI2
		SNCA
		SNTB2
		SOBP
		SOGA1
		SORBS1
		SORCS1
		SOX11
		SPHK1
		SPRED1
		SRGN
		SRPX
		SSBP2
		SSH1
		STAC
		STAC2
		STARD8
		STXBP4
		SULF1
		SVEP1
		SYDE1
		SYNM
		TACC1
		TAGLN
		TAMALIN
		TBX2
		TCF4
		TCF7L1
		TCOF1
		TENM3
		TES
		TGFB1I1
		TGFBR3
		THBS1
		THSD1
		THY1
		TIE1
		TIMP3
		TINAGL1
		TM7SF3
		TMEM121
		TMEM178A
		TMEM201
		TMEM204
		TMEM255B
		TMEM47
		TMEM64
		TNS1
		TNS4
		TOX
		TP63
		TPM2
		TPST1
		TRIM29
		TRIM9
		TRO
		TRPC1
		TSHZ2
		TSHZ3
		TSKU
		TSPY26P
		TSPYL2
		TTYH2
		TUBB6
		TWIST2
		UCN2
		UNC45A
		UPP1
		VCAN
		VGLL3
		VIM
		VIT
		VSIR
		VSNL1
		WIF1
		WIPF1
		WTIP
		YAF2
		ZC3H12B
		ZNF219
		ZNF423
