## Supplementary material for "Primary cilia promote EMT-induced triple-negative breast tumor heterogeneity and resistance to therapy": Table S3

### Sheet: MSigDB_Hallmark_2020_table (1)
Significantly enriched gene sets that include genes that are up-regulated in cancer cells of cluster 2 from untreated PDOs (EnrichR, MSigDB database), related to Figure 1 and S1
Term	Overlap	P-value	Adjusted P-value	Old P-value	Old Adjusted P-value	Odds Ratio	Combined Score	Genes
Epithelial Mesenchymal Transition	45/200	6.405352511492203E-30	3.1386227306311795E-28	0	0	12.233396584440227	822.3340419857802	ITGB1;OXTR;TAGLN;SPARC;COL16A1;NNMT;COL12A1;LAMA3;TNC;FBLN1;LAMC2;LAMC1;AREG;THBS1;MYLK;LGALS1;CALD1;GPC1;SERPINH1;TIMP3;FLNA;ITGAV;TIMP1;PDLIM4;JUN;GADD45B;TNFRSF12A;DST;GADD45A;IGFBP4;TPM2;ITGA2;TPM1;IGFBP2;FZD8;GEM;VEGFA;ACTA2;MMP14;COL4A2;PMP22;SDC1;MYL9;CD44;MATN2
p53 Pathway	42/200	1.0498769079193712E-26	2.5721984244024594E-25	0	0	11.126582278481013	665.5759014262985	PPP1R15A;BTG2;NOTCH1;CD81;ITGB4;PDGFA;SLC3A2;TM7SF3;SERTAD3;PERP;CLCA2;CASP1;SFN;HRAS;CTSD;TP63;IER3;S100A10;PHLDA3;IP6K2;JAG2;PLK3;JUN;ST14;GADD45A;CDKN2A;FBXW7;SPHK1;F2R;FOS;BLCAP;PTPN14;SERPINB5;PTPRE;KRT17;DDIT3;NINJ1;SDC1;CDH13;NUPR1;ATF3;MXD4
TNF-alpha Signaling via NF-kB	36/200	1.173906158482797E-20	1.9173800588552348E-19	0	0	9.067542213883677	416.12189006866896	PPP1R15A;NFAT5;BTG2;PFKFB3;CSF1;CEBPD;TNC;AREG;ETS2;PLAU;MYC;HES1;CCNL1;JUNB;IER3;KLF10;TGIF1;EGR1;JUN;JAG1;GADD45B;LAMB3;GADD45A;TIPARP;DUSP1;SPHK1;FOS;GEM;EIF1;VEGFA;PTPRE;MARCKS;NINJ1;FOSB;ATF3;CD44
Hypoxia	28/200	1.8080875733252287E-13	1.7719258218587244E-12	0	0	6.60875512995896	193.909708190571	PPP1R15A;KDM3A;PFKFB3;SDC3;SLC2A1;NR3C1;MT2A;PRDX5;CSRP2;GPC1;IER3;JUN;WSB1;CAVIN1;TIPARP;DUSP1;GAA;CAV1;FOS;KLHL24;VEGFA;EXT1;KLF7;DDIT3;ATF3;CHST2;MT1E;CHST3
Apical Junction	28/200	1.8080875733252287E-13	1.7719258218587244E-12	0	0	6.60875512995896	193.909708190571	COL17A1;ITGB1;COL16A1;SHC1;ITGB4;SDC3;LAMA3;LAMC2;MYL12B;ACTG1;CNN2;LIMA1;ADAMTS5;CDH3;MAP3K20;HRAS;MPZL1;VASP;LAMB3;ITGA3;ACTN1;ITGA2;NFASC;ARPC2;ZYX;MYL9;DSC3;NECTIN1
Apoptosis	23/161	1.7565390374295833E-11	1.4345068805674928E-10	0	0	6.707553707553708	166.11317531153117	JUN;BTG2;GSN;GADD45B;TNFRSF12A;GPX4;GADD45A;IFNGR1;SLC20A1;CAV1;F2R;PLAT;EREG;ANKH;DDIT3;LMNA;CASP1;TIMP3;TIMP1;SPTAN1;ATF3;CD44;IER3
Estrogen Response Early	25/200	4.5659966450797853E-11	3.19619765155585E-10	0	0	5.762302415747092	137.19926350386498	LAD1;FOXC1;FHL2;SLC2A1;AREG;CELSR2;IGF1R;SEC14L2;MYC;RBBP8;SFN;HES1;KLF10;SVIL;TIPARP;IGFBP4;FOS;NAV2;DHRS3;NCOR2;KRT19;SYT12;KRT15;RETREG1;CD44
Coagulation	20/138	2.8441329085252334E-10	1.7420314064717055E-9	0	0	6.785964420787225	149.1595199159347	SPARC;GSN;C1R;ITGA2;PREP;PLAT;CRIP2;CTSV;GNG12;THBS1;DUSP6;DUSP14;KLF7;MMP14;CSRP1;PLAU;APOC1;TIMP3;TIMP1;A2M
Myogenesis	22/200	7.596606870396044E-9	4.135930407215624E-8	0	0	4.953564268730477	92.60967857587646	ITGB1;SVIL;PRNP;TAGLN;SPARC;GSN;NOTCH1;GADD45B;ITGB4;SPHK1;GAA;TPM2;MYL6B;NAV2;MYLK;COL4A2;SSPN;CDH13;AGRN;SPTAN1;CRYAB;PDLIM7
IL-2/STAT5 Signaling	19/199	7.388353341245607E-7	3.553192348895867E-6	0	0	4.203940435280641	59.352033023228095	PRNP;IL4R;GADD45B;AHNAK;CSF1;GPX4;IFNGR1;CD81;CTSZ;DHRS3;IGF1R;MYC;COL6A1;ITGAV;ITGA6;IRF6;CD44;WLS;PLEC
Estrogen Response Late	19/200	7.976554252623375E-7	3.553192348895867E-6	0	0	4.180497807142451	58.70083256954046	ST14;FOXC1;IGFBP4;CAV1;ATP2B4;EMP2;LAMC2;FOS;AREG;CELSR2;NCOR2;ALDH3A2;KRT19;TRIM29;PERP;RBBP8;SFN;PLXNB1;CD44
Angiogenesis	1936-08-01	2.501153068107679E-6	1.0213041694773021E-5	0	0	11.214285714285714	144.6503654795145	JAG2;LRPAP1;JAG1;PDGFA;ITGAV;TIMP1;VEGFA;FGFR1
UV Response Dn	15/144	3.6950278890247063E-6	1.392741281247774E-5	0	0	4.605269415513388	57.60511589904406	ABCC1;DUSP1;CAV1;FHL2;ATP2B4;LAMC1;SRI;NR3C1;RND3;IGF1R;TGFBR2;SIPA1L1;MYC;PMP22;MT1E
TGF-beta Signaling	1954-09-01	7.402648495423099E-6	2.5909269733980847E-5	0	0	7.858989898989899	92.84353455287466	TGIF1;KLF10;NCOR2;PPP1R15A;SLC20A1;ID3;LTBP2;JUNB;THBS1
Wnt-beta Catenin Signaling	1942-08-01	8.543016781242936E-6	2.7907188152060256E-5	0	0	9.232447817836812	107.74632540227975	JAG2;NCOR2;ADAM17;NOTCH1;JAG1;MYC;TCF7;FZD8
Complement	15/200	1.7518809353094073E-4	5.36513536438506E-4	0	0	3.201956557784779	27.695804632133168	C1R;PREP;PLAT;CTSV;DUSP6;MMP14;CSRP1;COL4A2;APOC1;GNB4;CASP1;CDH13;TIMP1;CTSD;CTSC
Reactive Oxygen Species Pathway	1949-07-01	2.126492823013071E-4	6.12930284280238E-4	0	0	6.523809523809524	55.164461173677104	PDLIM1;PRNP;ABCC1;GCLC;GPX4;TXN;JUNB
Inflammatory Response	14/200	5.729734291110886E-4	0.0015597610014690746	0	0	2.9662058371735793	22.14175132712898	BTG2;IL4R;CSF1;SPHK1;ATP2A2;SRI;OSMR;EREG;PTPRE;MMP14;MYC;TIMP1;CHST2;LY6E
Androgen Response	9/100	9.535491746557888E-4	0.002459153134638613	0	0	3.877122877122877	26.96662858944877	KRT19;MAF;ANKH;ADAMTS1;ACTN1;SELENOP;ARID5B;ITGAV;MYL12A
IL-6/JAK/STAT3 Signaling	1987-08-01	0.0015745906149285521	0.003857747006574953	0	0	3.964271131073908	25.58445432612365	JUN;IL4R;CSF1;TNFRSF12A;IFNGR1;OSMR;A2M;CD44
Adipogenesis	13/200	0.0017441954787225076	0.0038847990207910394	0	0	2.7338837034536088	17.364158108666988	SLC27A1;PHLDB1;PFKFB3;CAVIN1;GPX4;GADD45A;IFNGR1;APLP2;MYLK;UBC;SSPN;SNCG;APOE
Glycolysis	13/200	0.0017441954787225076	0.0038847990207910394	0	0	2.7338837034536088	17.364158108666988	GPR87;SDC3;TXN;VEGFA;EXT1;GCLC;GPC1;SDC1;AGRN;ALDH7A1;CHST2;CD44;IER3
UV Response Up	11/158	0.0022594510935466396	0.004813613199295015	0	0	2.936885098867133	17.893364169429553	DNAJB1;BTG2;MMP14;EIF5;IGFBP2;SELENOW;FOSB;CTSV;FOS;JUNB;ATF3
Notch Signaling	1932-04-01	0.008193501433514602	0.01672839876009231	0	0	5.562285714285714	26.72352306302701	TCF7L2;NOTCH1;JAG1;HES1
Cholesterol Homeostasis	1974-06-01	0.01086524837723143	0.0212958868193736	0	0	3.442239546420978	15.56644681502085	ABCA2;JAG1;TNFRSF12A;ATF3;S100A11;ACTG1
Xenobiotic Metabolism	10/200	0.03071035595921694	0.05374312292862964	0	0	2.0568932452588964	7.164478719026496	MT2A;GCLC;SERTAD1;IGFBP4;NINJ1;ATP2A2;FBLN1;APOE;ADH5;ETS2
heme Metabolism	10/200	0.03071035595921694	0.05374312292862964	0	0	2.0568932452588964	7.164478719026496	RBM38;BCAM;BTG2;GCLC;GYPC;RNF19A;SLC2A1;NR3C1;SNCA;TNRC6B
Allograft Rejection	10/200	0.03071035595921694	0.05374312292862964	0	0	2.0568932452588964	7.164478719026496	IL4R;RPS19;CSF1;IFNGR1;CDKN2A;F2R;FLNA;TIMP1;EREG;SOCS5
PI3K/AKT/mTOR Signaling	6/105	0.04972513523038654	0.08401833194099795	0	0	2.3605938907143726	7.0847199852253695	DDIT3;RPS6KA1;SLC2A1;SFN;PLCB1;HRAS

### Sheet: KEGG_2021_Human_table (1)
Significantly enriched gene sets that include genes that are up-regulated in cancer cells of cluster 2 from PDOs (EnrichR, KEGG database), related to Figure 1
Term	Overlap	P-value	Adjusted P-value	Old P-value	Old Adjusted P-value	Odds Ratio	Combined Score	Genes
Focal adhesion	38/201	1.5597473765518753E-22	3.852576020083132E-20	0	0	9.671844966955423	485.6460469834023	ITGB1;LAMA5;SHC1;ITGB4;PXN;LAMA3;TNC;PDGFA;LAMC2;PIK3R1;LAMC1;THBS1;MYL12A;MYLK;MYL12B;ACTG1;IGF1R;FLNA;ITGAV;HRAS;VASP;JUN;PPP1R12A;LAMB3;CAV2;ITGA3;ACTN1;CAV1;ITGA2;LAMB1;VEGFA;COL4A2;COL6A1;ZYX;COL4A5;ITGA6;TLN1;MYL9
ECM-receptor interaction	22/88	2.792657073421581E-16	3.4489314856756526E-14	0	0	13.437067773167358	481.2400899241662	ITGB1;LAMA5;LAMB3;ITGB4;ITGA3;ITGA2;LAMA3;TNC;LAMC2;LAMB1;LAMC1;HSPG2;THBS1;COL4A2;COL6A1;DAG1;COL4A5;SDC1;ITGAV;ITGA6;AGRN;CD44
PI3K-Akt signaling pathway	38/354	5.2779501909699564E-14	4.3455123238985976E-12	0	0	4.949475742923887	151.318606899933	ITGB1;LAMA5;CSF1;ITGB4;LAMA3;TNC;PDGFA;LAMC2;PIK3R1;LAMC1;AREG;THBS1;IGF1R;YWHAQ;MYC;ITGAV;HRAS;NGFR;NTRK2;IL4R;LAMB3;ITGA3;ITGA2;F2R;LAMB1;GNG12;OSMR;EREG;VEGFA;COL4A2;COL6A1;PPP2R2D;GNB4;COL4A5;ITGA6;FGFR2;FGFR1;CREB5
Regulation of actin cytoskeleton	28/218	1.5742162631227937E-12	9.720785424783251E-11	0	0	5.977089783281734	162.44094447090927	ITGB1;CHRM3;ITGB4;PXN;PDGFA;PIK3R1;MYL12A;MYLK;MYL12B;ACTG1;ITGAV;HRAS;GSN;PPP1R12A;ITGA3;ACTN1;ITGA2;LIMK2;F2R;ARPC5;GNG12;SSH1;ENAH;ARPC2;ITGA6;MYL9;FGFR2;FGFR1
Pathways in cancer	42/531	6.305096771870022E-11	3.1147178053037906E-9	0	0	3.533556423126975	82.99291428570037	ITGB1;LAMA5;NOTCH1;TCF7;LAMA3;SLC2A1;PDGFA;LAMC2;PIK3R1;LAMC1;IGF1R;MYC;ITGAV;HES1;HRAS;JAG2;TCF7L2;JUN;TCF7L1;JAG1;IL4R;GADD45B;LAMB3;IFNGR1;CDKN2A;ITGA3;GADD45A;ITGA2;F2R;FZD8;LAMB1;FOS;GNG12;VEGFA;TGFBR2;COL4A2;GNB4;COL4A5;ITGA6;PLCB1;FGFR2;FGFR1
Proteoglycans in cancer	25/205	7.838258813845078E-11	3.2267498783662233E-9	0	0	5.600788680120622	130.32710022695122	ITGB1;CD63;DDX5;PXN;PIK3R1;THBS1;ACTG1;IGF1R;PLAU;MYC;GPC1;TIMP3;FLNA;ITGAV;HRAS;PPP1R12A;CAV2;CAV1;ITGA2;FZD8;HSPG2;VEGFA;SDC1;CD44;FGFR1
Small cell lung cancer	17/92	1.2578673874633687E-10	4.43847492433503E-9	0	0	9.039206023271731	206.06165622356872	ITGB1;LAMA5;GADD45B;LAMB3;ITGA3;GADD45A;ITGA2;LAMA3;LAMC2;LAMB1;LAMC1;PIK3R1;COL4A2;MYC;COL4A5;ITGAV;ITGA6
Human papillomavirus infection	30/331	1.602901031453603E-9	4.9489569346129995E-8	0	0	4.036124311367173	81.7373725301163	ITGB1;LAMA5;NOTCH1;ITGB4;PXN;TCF7;LAMA3;TNC;LAMC2;PIK3R1;LAMC1;THBS1;ITGAV;HES1;HRAS;TCF7L2;TCF7L1;JAG1;LAMB3;ITGA3;ITGA2;FZD8;LAMB1;VEGFA;COL4A2;COL6A1;PPP2R2D;COL4A5;ITGA6;CREB5
Arrhythmogenic right ventricular cardiomyopathy	14/77	6.8323098569307535E-9	1.8750894829576623E-7	0	0	8.81315192743764	165.7013839626889	ITGB1;DSP;TCF7L2;TCF7L1;ITGB4;ITGA3;ITGA2;TCF7;ATP2A2;ACTG1;LMNA;DAG1;ITGAV;ITGA6
MAPK signaling pathway	26/294	3.2966361399413E-8	7.529625552676544E-7	0	0	3.9025167051770437	67.23169201138069	CSF1;PDGFA;IL1RAP;AREG;IGF1R;DUSP10;MYC;RPS6KA1;MAP3K20;FLNA;HRAS;NGFR;NTRK2;JUN;GADD45B;GADD45A;DUSP1;FOS;GNG12;DUSP6;EREG;VEGFA;TGFBR2;DDIT3;FGFR2;FGFR1
Breast cancer	18/147	3.3532745376292304E-8	7.529625552676544E-7	0	0	5.560436405397645	95.69924417428494	JAG2;TCF7L2;JUN;TCF7L1;NOTCH1;JAG1;GADD45B;SHC1;GADD45A;TCF7;FZD8;PIK3R1;FOS;IGF1R;MYC;HES1;HRAS;FGFR1
Colorectal cancer	13/86	2.3034930253773802E-7	4.741356477235107E-6	0	0	7.044583321708562	107.6670795445713	TCF7L2;JUN;TCF7L1;GADD45B;GADD45A;TCF7;FOS;PIK3R1;AREG;EREG;TGFBR2;MYC;HRAS
Apoptosis	16/142	6.117047324313082E-7	1.1622389916194857E-5	0	0	5.0403330731199585	72.11212659889185	NGFR;JUN;GADD45B;GADD45A;CTSZ;PIK3R1;CTSV;FOS;ACTG1;TUBA1A;DDIT3;LMNA;CTSD;HRAS;SPTAN1;CTSC
Salmonella infection	21/249	1.5011882306394673E-6	2.6485249497710603E-5	0	0	3.6742944317315027	49.26954587173989	TCF7L2;JUN;TCF7L1;AHNAK;TCF7;TXN;FOS;ARPC5;DYNLL1;TUBB4B;MYL12A;MYL12B;ACTG1;TUBA1A;ARPC2;MYC;CASP1;FLNA;MYL9;HRAS;S100A10
Hypertrophic cardiomyopathy	1990-12-01	2.648861200985121E-6	4.361791444288832E-5	0	0	6.071919949968731	77.97183593560506	ITGB1;ITGB4;ITGA3;ITGA2;TPM2;TPM1;LMNA;DAG1;ATP2A2;ITGAV;ITGA6;ACTG1
Relaxin signaling pathway	14/129	4.799043635349578E-6	7.408523612070912E-5	0	0	4.815155279503106	58.971658863373186	JUN;SHC1;PIK3R1;FOS;GNG12;TGFBR2;VEGFA;ACTA2;COL4A2;GNB4;COL4A5;PLCB1;HRAS;CREB5
Dilated cardiomyopathy	1996-12-01	5.2695634188069086E-6	7.656365673207685E-5	0	0	5.636469221835076	68.50318401946295	ITGB1;ITGB4;ITGA3;ITGA2;TPM2;TPM1;LMNA;DAG1;ATP2A2;ITGAV;ITGA6;ACTG1
Prostate cancer	1997-12-01	5.87815533822458E-6	8.066135380785951E-5	0	0	5.56987087517934	67.08501511348325	TCF7L2;TCF7L1;PLAU;TCF7;PDGFA;PLAT;PIK3R1;HRAS;FGFR2;IGF1R;FGFR1;CREB5
Rap1 signaling pathway	18/210	6.68060270823269E-6	8.684783520702498E-5	0	0	3.7237654320987654	44.373514764535635	VASP;ITGB1;NGFR;CSF1;F2R;PDGFA;PIK3R1;THBS1;VEGFA;ACTG1;IGF1R;ENAH;SIPA1L1;TLN1;PLCB1;HRAS;FGFR2;FGFR1
Fluid shear stress and atherosclerosis	14/139	1.1459489015126673E-5	1.415246893368144E-4	0	0	4.427657142857143	50.372093527361095	JUN;CAV2;DUSP1;CAV1;PDGFA;PLAT;PIK3R1;TXN;FOS;ACTG1;VEGFA;GPC1;SDC1;ITGAV
Tight junction	15/169	2.5754635934265562E-5	3.0292357503636165E-4	0	0	3.8526810612700184	40.71087975186199	VASP;ITGB1;JUN;ACTN1;MYL6B;ARPC5;MYL12A;ACTG1;MYL12B;MYL6;TUBA1A;ARPC2;PPP2R2D;AMOTL1;MYL9
Transcriptional misregulation in cancer	16/192	3.048236643478679E-5	3.422338413360153E-4	0	0	3.599105812220566	37.42480580000528	NGFR;DDX5;GADD45B;FUS;GADD45A;PDGFA;PLAT;DUSP6;MLF1;IGF1R;TGFBR2;MAF;PLAU;MYC;DDIT3;NUPR1
Thyroid cancer	1937-07-01	3.3078036045876784E-5	3.5522934362311156E-4	0	0	9.138967136150235	94.28344359736667	TCF7L2;TCF7L1;GADD45B;GADD45A;MYC;TCF7;HRAS
MicroRNAs in cancer	21/310	4.3164006760634453E-5	4.442295695781962E-4	0	0	2.8895742440198586	29.04167630395083	ST14;ABCC1;NOTCH1;CDKN2A;SHC1;TPM1;TNC;PDGFA;PIK3R1;THBS1;SERPINB5;VEGFA;FOXP1;MARCKS;PLAU;MYC;TIMP3;HRAS;SOX4;TP63;CD44
Amoebiasis	11/102	5.264371507173951E-5	5.201199049087863E-4	0	0	4.7579296970777705	46.874950654989995	LAMA5;COL4A2;LAMB3;ACTN1;LAMA3;COL4A5;LAMC2;LAMB1;PIK3R1;LAMC1;PLCB1
Adherens junction	1971-09-01	7.097794748436826E-5	6.504838845442625E-4	0	0	5.699120234604106	54.44450104632626	TCF7L2;TCF7L1;ACTN1;TCF7;ACTG1;IGF1R;TGFBR2;FGFR1;NECTIN1
Platelet activation	12/124	7.11055258408708E-5	6.504838845442625E-4	0	0	4.2212543554006965	40.31865881247143	VASP;ITGB1;PPP1R12A;ITGA2;F2R;PIK3R1;TLN1;PLCB1;MYL12A;ACTG1;MYLK;MYL12B
Hepatocellular carcinoma	14/168	9.44684194804242E-5	8.303083707046077E-4	0	0	3.5884972170686456	33.255482765752724	TCF7L2;TCF7L1;GADD45B;SHC1;GADD45A;CDKN2A;TCF7;FZD8;PIK3R1;ACTG1;IGF1R;TGFBR2;MYC;HRAS
Endometrial cancer	1958-08-01	9.748559817989321E-5	8.303083707046077E-4	0	0	6.272903225806451	57.93531663461371	TCF7L2;TCF7L1;GADD45B;GADD45A;MYC;TCF7;PIK3R1;HRAS
Bacterial invasion of epithelial cells	1977-09-01	1.3455776558197712E-4	0.001107858936624945	0	0	5.194652406417112	46.30262236353023	ITGB1;ARPC2;SHC1;CAV2;CAV1;PXN;PIK3R1;ARPC5;ACTG1
Estrogen signaling pathway	12/137	1.8489469178074012E-4	0.001473193189349768	0	0	3.7797073170731705	32.489321384330694	JUN;KRT19;KRT17;SHC1;KRT15;KRT14;PIK3R1;FOS;PLCB1;CTSD;HRAS;CREB5
Gastric cancer	12/149	4.022715559714662E-4	0.0031050335726547544	0	0	3.4465016912942854	26.946070870407187	TCF7L2;TCF7L1;GADD45B;SHC1;GADD45A;MYC;TCF7;FZD8;PIK3R1;HRAS;FGFR2;TGFBR2
Melanoma	1972-08-01	4.4763812166579076E-4	0.0033505035167106156	0	0	4.897177419354839	37.764708136532256	GADD45B;CDKN2A;GADD45A;PDGFA;PIK3R1;HRAS;IGF1R;FGFR1
p53 signaling pathway	1973-08-01	4.918398396830414E-4	0.0035730717765209185	0	0	4.8215880893300245	36.727759825643055	SESN3;GADD45B;CDKN2A;GADD45A;PERP;SFN;THBS1;SERPINB5
Shigellosis	16/246	5.374602239075334E-4	0.0037929335801474497	0	0	2.7464005702067	20.676704589516547	ITGB1;JUN;ACTN1;PXN;PIK3R1;ARPC5;MYL12A;MYL12B;ACTG1;ARPC2;UBC;CASP1;TLN1;PLCB1;MYL9;CD44
Glioma	1975-08-01	5.908557576171823E-4	0.004053927003651222	0	0	4.677178623013963	34.76985886978729	GADD45B;SHC1;CDKN2A;GADD45A;PDGFA;PIK3R1;HRAS;IGF1R
Chronic myeloid leukemia	1976-08-01	6.460744493621181E-4	0.004312983486282247	0	0	4.608159392789374	33.84506818713148	GADD45B;SHC1;CDKN2A;GADD45A;MYC;PIK3R1;HRAS;TGFBR2
Axon guidance	13/182	7.385457208612953E-4	0.004800547185598419	0	0	3.027886573711421	21.833567916324924	ITGB1;SEMA3C;LIMK2;PIK3R1;MYL12A;MYL12B;SSH1;ENAH;BOC;PLXNA1;PLXNB1;MYL9;HRAS
Fc gamma R-mediated phagocytosis	1997-09-01	7.654572582861261E-4	0.004847895969145465	0	0	4.0099173553719005	28.771306111328396	VASP;MARCKS;GSN;ARPC2;MYO10;SPHK1;LIMK2;PIK3R1;ARPC5
Hippo signaling pathway	12/163	8.969859097124E-4	0.00553888799247407	0	0	3.1246971410111453	21.924345012195385	TCF7L2;TCF7L1;FRMD6;YWHAQ;MYC;TCF7;PPP2R2D;FZD8;AREG;TEAD1;ACTG1;TGFBR2
AGE-RAGE signaling pathway in diabetic complications	9/100	9.535491746557888E-4	0.005744552344877557	0	0	3.877122877122877	26.96662858944877	EGR1;JUN;COL4A2;COL4A5;PIK3R1;PLCB1;HRAS;TGFBR2;VEGFA
Thyroid hormone signaling pathway	10/121	9.846182110837382E-4	0.005790492812801985	0	0	3.5352153773206405	24.47520317539273	NOTCH1;THRB;MYC;SLC2A1;ATP2A2;ITGAV;PIK3R1;PLCB1;HRAS;ACTG1
Kaposi sarcoma-associated herpesvirus infection	13/193	0.0012668152535149474	0.007276822502748652	0	0	2.8412310477483596	18.954560361100103	TCF7L2;JUN;TCF7L1;IFNGR1;TCF7;PIK3R1;FOS;GNG12;VEGFA;MYC;UBC;GNB4;HRAS
Acute myeloid leukemia	1967-07-01	0.0014593073298844962	0.008192020692760694	0	0	4.562441314553991	29.79179912629441	TCF7L2;TCF7L1;MYC;TCF7;PIK3R1;HRAS;DUSP6
Lysosome	10/128	0.0015109568916435428	0.008293474494132334	0	0	3.3242983599807863	21.591358157802784	ABCA2;CD63;LAPTM4A;NPC2;GAA;PSAP;CTSZ;CTSV;CTSD;CTSC
Oxytocin signaling pathway	11/154	0.0018457809254648187	0.009910950811481507	0	0	3.019659853331253	19.008314358905704	OXTR;MYL6;JUN;PPP1R12A;MYL6B;FOS;PLCB1;MYL9;HRAS;ACTG1;MYLK
Central carbon metabolism in cancer	1970-07-01	0.0018858894256665215	0.009910950811481507	0	0	4.344511513525598	27.25466617792232	TIGAR;MYC;SLC2A1;PIK3R1;HRAS;FGFR2;FGFR1
Toxoplasmosis	9/112	0.0021144593743654847	0.010880655530589057	0	0	3.4233009708737865	21.083960445022978	ITGB1;LAMA5;LAMB3;IFNGR1;LAMA3;LAMC2;ITGA6;LAMB1;LAMC1
Th1 and Th2 cell differentiation	1992-08-01	0.002249432088390856	0.011338973996582477	0	0	3.727342549923195	22.725896395127855	JAG2;JUN;IL4R;MAF;NOTCH1;JAG1;IFNGR1;FOS
Ras signaling pathway	14/232	0.0023634436543979896	0.011560872988734514	0	0	2.526605504587156	15.279989265097647	NGFR;NTRK2;CSF1;SHC1;PDGFA;PIK3R1;GNG12;ETS2;VEGFA;IGF1R;GNB4;HRAS;FGFR2;FGFR1
Leukocyte transendothelial migration	9/114	0.0023870628438277743	0.011560872988734514	0	0	3.3577489177489177	20.273052450497655	VASP;ITGB1;ACTN1;PXN;PIK3R1;MYL9;MYL12A;ACTG1;MYL12B
Apelin signaling pathway	10/137	0.002501452522130643	0.01165771269747677	0	0	3.0872836239599604	18.495557161595606	ACTA2;EGR1;JAG1;SPHK1;GNB4;PLAT;GNG12;PLCB1;HRAS;MYLK
Yersinia infection	10/137	0.002501452522130643	0.01165771269747677	0	0	3.0872836239599604	18.495557161595606	ITGB1;JUN;ARPC2;RPS6KA1;PXN;CASP1;PIK3R1;ARPC5;FOS;ACTG1
Calcium signaling pathway	14/240	0.0032133019854273543	0.01469788130371401	0	0	2.436156763590392	13.984651233408684	CHRM3;NTRK2;OXTR;SPHK1;F2R;ATP2B4;PDGFA;ATP2A2;MYLK;VEGFA;STIM2;PLCB1;FGFR2;FGFR1
Signaling pathways regulating pluripotency of stem cells	10/143	0.003411364461665229	0.015320127673296576	0	0	2.9470944567897477	16.741391296882885	MYC;TCF7;ID4;FZD8;ID3;PIK3R1;HRAS;FGFR2;IGF1R;FGFR1
Bladder cancer	1941-05-01	0.0035331574182016455	0.0155837478981394	0	0	5.416388332219996	30.578563485226578	CDKN2A;MYC;THBS1;HRAS;VEGFA
Notch signaling pathway	1959-06-01	0.003619081262938528	0.015682685472733618	0	0	4.419868151852694	24.84644386516347	NCOR2;JAG2;ADAM17;NOTCH1;JAG1;HES1
Pathogenic Escherichia coli infection	12/197	0.004368283772975511	0.01860286365387847	0	0	2.545945945945946	13.833104707792632	ITGB1;JUN;MYO1B;TUBA1A;ARPC2;MYO10;F2R;CASP1;FOS;ARPC5;TUBB4B;ACTG1
Protein digestion and absorption	8/103	0.004524887849274176	0.01894317455543596	0	0	3.2938879456706283	17.780942344134733	COL17A1;COL18A1;COL16A1;COL4A2;COL12A1;COL6A1;COL4A5;SLC3A2
Osteoclast differentiation	9/127	0.004907405830129195	0.020202154000698518	0	0	2.985824345146379	15.875657366828277	JUN;CSF1;IFNGR1;FHL2;FOSB;PIK3R1;FOS;JUNB;TGFBR2
Basal cell carcinoma	1963-06-01	0.005017261826941201	0.02031579788941765	0	0	4.108856478545762	21.755864793203198	TCF7L2;TCF7L1;GADD45B;GADD45A;TCF7;FZD8
ErbB signaling pathway	1985-07-01	0.005630655954489629	0.02243180678643449	0	0	3.5063199711087036	18.161087141419454	JUN;SHC1;MYC;PIK3R1;AREG;HRAS;EREG
TNF signaling pathway	8/112	0.007447992252694958	0.0292008585145342	0	0	3.0074441687344913	14.735907355789019	JUN;MMP14;JAG1;CSF1;PIK3R1;FOS;JUNB;CREB5
Cholinergic synapse	8/113	0.00784422289408705	0.03027379773186721	0	0	2.9786482334869433	14.440420972184741	CHRM3;GNB4;PIK3R1;FOS;GNG12;PLCB1;HRAS;CREB5
Human T-cell leukemia virus 1 infection	12/219	0.00986164248688201	0.03747424145015164	0	0	2.272770119005538	10.498158237309639	EGR1;JUN;CDKN2A;MYC;SLC2A1;PIK3R1;FOS;TLN1;HRAS;ETS2;TGFBR2;CREB5
Neurotrophin signaling pathway	8/119	0.01056274721071476	0.03844182561166069	0	0	2.8167683812845103	12.817484478745335	BEX3;NGFR;NTRK2;JUN;SHC1;RPS6KA1;PIK3R1;HRAS
Sphingolipid signaling pathway	8/119	0.01056274721071476	0.03844182561166069	0	0	2.8167683812845103	12.817484478745335	ABCC1;CERS6;SPHK1;PPP2R2D;PIK3R1;PLCB1;CTSD;HRAS
Glycosaminoglycan biosynthesis	1953-05-01	0.010583174662319544	0.03844182561166069	0	0	4.059786239144956	18.465896440864046	EXT1;DSE;HS6ST1;CHST2;CHST3
Pancreatic cancer	1976-06-01	0.012298396452817275	0.044024694548490825	0	0	3.3435456110154904	14.705871171296888	GADD45B;CDKN2A;GADD45A;PIK3R1;TGFBR2;VEGFA
Cell adhesion molecules	9/148	0.012830794170588758	0.04527437371622033	0	0	2.5319816873773706	11.02907726932881	ITGB1;NFASC;CDH3;SDC3;SDC1;ITGAV;ITGA6;MPZL1;NECTIN1
Chagas disease	7/102	0.014674009052689138	0.05104901740865094	0	0	2.8763528539659005	12.14303395815912	JUN;IFNGR1;PPP2R2D;PIK3R1;FOS;PLCB1;TGFBR2
Phagosome	9/152	0.015053857877758864	0.05164309577508944	0	0	2.460648442466624	10.325178561819522	ITGB1;MRC2;TUBA1A;C1R;ITGA2;ITGAV;TUBB4B;THBS1;ACTG1
