## Supplementary material for "Primary cilia promote EMT-induced triple-negative breast tumor heterogeneity and resistance to therapy": Table S5

### Sheet: MSigDB_Hallmark_2020_table (2)
Significantly enriched gene sets that include genes that are up-regulated in cancer cells of cluster 2 from PDOs post-treatments (EnrichR, MSigDB database), related to Figure 2
Term	Overlap	P-value	Adjusted P-value	Old P-value	Old Adjusted P-value	Odds Ratio	Combined Score	Genes
Epithelial Mesenchymal Transition	51/200	3.939077292347247E-42	1.9301478732501512E-40	0	0	19.416263916880272	1851.1005348003412	ITGB1;OXTR;SPARC;COL16A1;COL12A1;TNC;LAMC2;LAMC1;AREG;MYLK;LOXL2;LGALS1;TIMP3;TIMP1;TNFRSF12A;DST;IGFBP4;TPM2;ITGA2;TPM1;IGFBP2;BGN;GEM;ACTA2;MMP14;COL4A2;COL4A1;COL6A2;ADAM12;GAS1;MYL9;MATN2;TAGLN;NNMT;LAMA3;HTRA1;THY1;THBS1;CALD1;GPC1;SERPINH1;FLNA;SLIT3;MEST;PDLIM4;FN1;FZD8;VEGFA;PMP22;SDC1;SNAI2
Apical Junction	30/200	4.430861868759316E-18	1.0855611578460324E-16	0	0	9.422753716871364	376.51380462423157	ITGB1;COL16A1;SHC1;ITGB4;SDC3;LAMA3;NEXN;LAMC2;THY1;ACTG2;CNN2;LIMA1;ADAMTS5;CDH3;MAP3K20;HRAS;MPZL1;CAP1;LAMB3;ITGA3;ACTN1;ITGA2;NFASC;ARPC2;ZYX;MYH9;MYL9;VCL;DSC3;NECTIN1
Coagulation	21/138	3.726550858305652E-13	6.086699735232564E-12	0	0	9.378084828486973	268.38318611954554	SPARC;GSN;C1R;PROS1;ITGA2;PREP;HTRA1;FN1;PLAT;CRIP2;GNG12;PRSS23;THBS1;DUSP6;MMP14;CSRP1;PLAU;LAMP2;TIMP3;TIMP1;A2M
UV Response Dn	20/144	7.793730527719585E-12	9.547319896456491E-11	0	0	8.40175953079179	214.89769721838667	IGFBP5;DUSP1;CAV1;ATRX;FHL2;LAMC1;SRI;ATP2B1;NR3C1;ACVR2A;IGF1R;RUNX1;TGFBR2;EFEMP1;SIPA1L1;RXRA;PMP22;SNAI2;MET;MT1E
p53 Pathway	22/200	7.665042519049241E-11	7.511741668668257E-10	0	0	6.45487495469373	150.34543676810813	JAG2;ITGB4;PDGFA;FOS;BLCAP;PTPN14;SERPINB5;PTPRE;RXRA;CCND2;KRT17;PERP;CLCA2;CASP1;SDC1;CDH13;SFN;NUPR1;HRAS;CTSD;TP63;PHLDA3
Hypoxia	21/200	4.952553574767809E-10	4.04458541939371E-9	0	0	6.110308984977609	130.91916020945774	PFKFB3;CAVIN1;HSPA5;TIPARP;DUSP1;GAA;CAV1;SDC3;BGN;FOS;NR3C1;VEGFA;EXT1;TPST2;MT2A;PRDX5;GPC1;MYH9;CHST2;MT1E;CHST3
Estrogen Response Early	19/200	1.7553855315760052E-8	1.2287698721032037E-7	0	0	5.43756906077348	97.10406606483069	KLF10;LAD1;SVIL;TFAP2C;TIPARP;IGFBP4;FHL2;FOS;AREG;PRSS23;CELSR2;IGF1R;SEC14L2;KRT19;SYT12;RBBP8;SFN;HES1;RETREG1
Myogenesis	18/200	9.587613575998651E-8	5.872413315299174E-7	0	0	5.109188683656769	82.56555557432004	ITGB1;SVIL;PRNP;TAGLN;SPARC;GSN;ITGB4;GAA;TPM2;MYLK;COL4A2;COL6A2;ADAM12;SSPN;MYH9;CDH13;CKB;PDLIM7
Angiogenesis	08/36	3.94553985277293E-7	2.1481272531763733E-6	0	0	14.491487786824575	213.68437606427702	JAG2;LRPAP1;CCND2;JAG1;PDGFA;TIMP1;VEGFA;FGFR1
TNF-alpha Signaling via NF-kB	17/200	4.928066725158893E-7	2.1952297230253247E-6	0	0	4.786001072603673	69.50780614028768	KLF10;JAG1;PFKFB3;CEBPD;LAMB3;TIPARP;DUSP1;TNC;FOS;ATP2B1;AREG;ETS2;GEM;VEGFA;PTPRE;PLAU;HES1
Estrogen Response Late	17/200	4.928066725158893E-7	2.1952297230253247E-6	0	0	4.786001072603673	69.50780614028768	TFAP2C;IGFBP4;CAV1;LAMC2;FOS;PRSS23;AREG;CELSR2;CXCL14;ALDH3A2;KRT19;TRIM29;PERP;RBBP8;SFN;CKB;MEST
Inflammatory Response	16/200	2.3772328409888296E-6	9.707034100704388E-6	0	0	4.467908902691511	57.85751436284873	IL4R;AHR;SRI;ATP2B1;OSMR;ACVR2A;EREG;PTPRE;MMP14;AXL;PDPN;ITGB8;TIMP1;MET;SCN1B;CHST2
Complement	15/200	1.0729219466278113E-5	4.0440904142125195E-5	0	0	4.154817086215503	47.54165965091663	HSPA5;C1R;ANXA5;PREP;FN1;PLAT;DUSP6;MMP14;CSRP1;COL4A2;LAMP2;CASP1;CDH13;TIMP1;CTSD
Apoptosis	13/161	1.8974433127509395E-5	6.641051594628289E-5	0	0	4.485954458395403	48.77317249333933	GSN;TNFRSF12A;CAV1;BGN;HSPB1;PLAT;EREG;CCND2;ANKH;FEZ1;CASP1;TIMP3;TIMP1
IL-2/STAT5 Signaling	12/199	6.105878483151607E-4	0.0019945869711628585	0	0	3.262144077050144	24.143416619544965	PRNP;CCND2;IL4R;BMPR2;AHNAK;CTSZ;COL6A1;ITGA6;AHR;WLS;IGF1R;PLEC
Hedgehog Signaling	05/36	6.595136570154068E-4	0.0020197605746096834	0	0	8.116344638858944	59.444172074638665	ADGRG1;MYH9;THY1;ETS2;VEGFA
Wnt-beta Catenin Signaling	05/42	0.0013511933007565528	0.0038946159845335932	0	0	6.79809629681095	44.91343929955959	JAG2;CCND2;JAG1;TCF7;FZD8
TGF-beta Signaling	05/54	0.004144778258441248	0.011283007481312286	0	0	5.130108598709406	28.14329348064737	KLF10;BMPR2;ID3;LTBP2;THBS1
Glycolysis	10/200	0.0064764209901892675	0.015867231425963708	0	0	2.661184210526316	13.411269984083757	EXT1;PYGB;HSPA5;GPC1;SDC3;SDC1;ALDH7A1;MET;CHST2;VEGFA
KRAS Signaling Up	10/200	0.0064764209901892675	0.015867231425963708	0	0	2.661184210526316	13.411269984083757	CCND2;GYPC;ANKH;PLAU;ITGA2;SCG5;PLAT;SCN1B;DUSP6;EREG
UV Response Up	8/158	0.013208136682215212	0.030818985591835497	0	0	2.6882210708117444	11.631723494256876	MMP14;EIF5;IGFBP2;SELENOW;CLTB;FOS;SLC25A4;GLS
Adipogenesis	9/200	0.01796644093608798	0.04001616390310505	0	0	2.37621540762902	9.55060295415427	PHLDB1;PFKFB3;CAVIN1;COL4A1;APLP2;SSPN;SNCG;APOE;MYLK
Notch Signaling	03/32	0.02466866927387887	0.05255499106174195	0	0	5.179557280183437	19.17586724045583	LFNG;JAG1;HES1

### Sheet: KEGG_2021_Human_table (2)
Significantly enriched gene sets that include genes that are up-regulated in cancer cells of cluster 2 from PDOs post-treatments (EnrichR, KEGG database), related to Figure 2 and S2
Term	Overlap	P-value	Adjusted P-value	Old P-value	Old Adjusted P-value	Odds Ratio	Combined Score	Genes
Focal adhesion	40/201	1.2265335343831755E-28	2.9682111532072846E-26	0	0	13.647050566726323	877.0712480141757	ITGB1;LAMA5;SHC1;ITGB4;PXN;LAMA3;TNC;PDGFA;LAMC2;PIK3R1;LAMC1;THBS1;MYLK;IGF1R;CCND2;FLNA;ITGB8;HRAS;PPP1R12A;LAMB3;CAV2;ITGA3;ACTN1;CAV1;ITGA2;FN1;LAMB1;VEGFA;COL4A2;COL4A1;COL6A2;COL6A1;ZYX;COL4A6;COL4A5;ITGA6;TLN1;MYL9;MET;VCL
ECM-receptor interaction	25/88	2.0875551381909738E-22	2.5259417172110783E-20	0	0	21.016690325633416	1049.171643271696	ITGB1;LAMA5;ITGB4;LAMA3;TNC;LAMC2;LAMC1;THBS1;DAG1;ITGB8;LAMB3;ITGA3;ITGA2;FN1;LAMB1;HSPG2;FRAS1;COL4A2;COL4A1;COL6A2;COL6A1;COL4A6;COL4A5;SDC1;ITGA6
PI3K-Akt signaling pathway	38/354	1.7117060278896674E-17	1.3807761958309985E-15	0	0	6.515965012089318	251.55831673618556	ITGB1;LAMA5;ITGB4;LAMA3;TNC;PDGFA;LAMC2;PIK3R1;LAMC1;FGF1;AREG;THBS1;IGF1R;RXRA;CCND2;ITGB8;HRAS;NGFR;IL4R;LAMB3;ITGA3;ITGA2;FN1;LAMB1;GNG12;OSMR;EREG;VEGFA;COL4A2;COL4A1;COL6A2;COL6A1;COL4A6;COL4A5;ITGA6;MET;FGFR2;FGFR1
Regulation of actin cytoskeleton	27/218	2.8040217588147187E-14	1.6964331640829047E-12	0	0	7.478280097579069	233.36075177501638	ITGB1;CHRM3;ITGB4;PXN;PDGFA;PIK3R1;FGF1;MYLK;ITGB8;HRAS;GSN;PPP1R12A;ITGA3;ACTN1;ITGA2;LIMK2;FN1;ARPC5;GNG12;ENAH;ARPC2;MYH9;ITGA6;MYL9;VCL;FGFR2;FGFR1
Human papillomavirus infection	31/331	7.194865836743878E-13	3.4823150649840364E-11	0	0	5.495739210284665	153.66217913849982	ITGB1;LAMA5;ITGB4;PXN;TCF7;LAMA3;TNC;LAMC2;PIK3R1;LAMC1;THBS1;LFNG;CCND2;ITGB8;HES1;HRAS;JAG1;LAMB3;ITGA3;ITGA2;FN1;FZD8;LAMB1;VEGFA;COL4A2;COL4A1;COL6A2;COL6A1;COL4A6;COL4A5;ITGA6
Pathways in cancer	39/531	1.706366345464557E-12	6.88234426004038E-11	0	0	4.267983510821024	115.64807652707276	ITGB1;LAMA5;CTBP2;TCF7;LAMA3;PDGFA;CALML3;LAMC2;PIK3R1;LAMC1;FGF1;GLI3;IGF1R;RXRA;CCND2;HES1;HRAS;JAG2;JAG1;IL4R;LAMB3;ITGA3;ITGA2;FN1;FZD8;LAMB1;FOS;GNG12;RUNX1;VEGFA;TGFBR2;COL4A2;COL4A1;COL4A6;COL4A5;ITGA6;MET;FGFR2;FGFR1
Small cell lung cancer	17/92	2.63281237665563E-12	9.10200850215232E-11	0	0	11.742776304155614	313.0972746573242	ITGB1;LAMA5;LAMB3;ITGA3;ITGA2;LAMA3;FN1;LAMC2;LAMB1;LAMC1;PIK3R1;RXRA;COL4A2;COL4A1;COL4A6;COL4A5;ITGA6
Amoebiasis	16/102	1.5402029392464393E-10	4.659113891220479E-9	0	0	9.607481235388212	217.07082329639323	LAMA5;LAMB3;ACTN1;LAMA3;FN1;HSPB1;LAMC2;LAMB1;PIK3R1;LAMC1;COL4A2;COL4A1;COL4A6;COL4A5;RAB7B;VCL
Proteoglycans in cancer	21/205	7.814364505332678E-10	2.1011957892116755E-8	0	0	5.942738081361464	124.61854774034744	ITGB1;PPP1R12A;CAV2;CAV1;ITGA2;PXN;FN1;FZD8;PIK3R1;HSPG2;THBS1;VEGFA;IGF1R;PLAU;GPC1;SDC1;TIMP3;FLNA;HRAS;MET;FGFR1
Bacterial invasion of epithelial cells	1977-12-01	3.3525333614188025E-8	8.113130734633502E-7	0	0	9.443898509867097	162.53860158526786	ITGB1;ARPC2;SHC1;CAV2;CAV1;PXN;CLTB;FN1;PIK3R1;ARPC5;MET;VCL
MAPK signaling pathway	21/294	4.25481004186306E-7	9.360582092098733E-6	0	0	3.987007630439266	58.48958348071667	NGFR;DUSP1;PDGFA;HSPB1;FOS;IL1RAP;GNG12;FGF1;AREG;DUSP6;EREG;VEGFA;IGF1R;TGFBR2;RPS6KA1;MAP3K20;FLNA;HRAS;MET;FGFR2;FGFR1
Fluid shear stress and atherosclerosis	13/139	3.823881432993461E-6	7.71149422320348E-5	0	0	5.275173936591259	65.80380983048961	BMPR2;CAV2;DUSP1;CAV1;PDGFA;CALML3;PLAT;PIK3R1;FOS;ACVR2A;VEGFA;GPC1;SDC1
Rap1 signaling pathway	16/210	4.473052322900961E-6	8.326758939554097E-5	0	0	4.235422462226586	52.16956008825509	ITGB1;NGFR;PDGFA;CALML3;PIK3R1;FGF1;THBS1;VEGFA;IGF1R;ENAH;SIPA1L1;TLN1;HRAS;MET;FGFR2;FGFR1
Relaxin signaling pathway	12/129	9.517656346024621E-6	1.64519488266997E-4	0	0	5.232648677674856	60.501777819905804	ACTA2;COL4A2;COL4A1;SHC1;COL4A6;COL4A5;PIK3R1;FOS;GNG12;HRAS;TGFBR2;VEGFA
Adherens junction	1971-09-01	1.0333791293374525E-5	1.66718499533109E-4	0	0	7.36891495601173	84.59581665686677	ACTN1;TCF7;SNAI2;MET;VCL;IGF1R;TGFBR2;FGFR1;NECTIN1
Breast cancer	12/147	3.5509471980812616E-5	5.370807637097908E-4	0	0	4.530773705642815	46.42099836009927	JAG2;JAG1;SHC1;TCF7;FZD8;HES1;PIK3R1;FOS;FGF1;HRAS;IGF1R;FGFR1
Axon guidance	13/182	6.834557703538015E-5	9.485496013814686E-4	0	0	3.924288310115082	37.63758903110361	SEMA5A;ITGB1;BMPR2;SEMA3C;LIMK2;PIK3R1;ENAH;BOC;PLXNA1;SLIT3;MYL9;HRAS;MET
Hypertrophic cardiomyopathy	1990-09-01	7.055327613581171E-5	9.485496013814686E-4	0	0	5.634920634920635	53.865009007960346	ITGB1;ITGB4;ITGA3;ITGA2;TPM2;TPM1;DAG1;ITGB8;ITGA6
Dilated cardiomyopathy	1996-09-01	1.1678361104518198E-4	0.0014222940801348124	0	0	5.244693237796686	47.491682294065136	ITGB1;ITGB4;ITGA3;ITGA2;TPM2;TPM1;DAG1;ITGB8;ITGA6
Transcriptional misregulation in cancer	13/192	1.1754496530039772E-4	0.0014222940801348124	0	0	3.7031481400020527	33.5086381141956	NGFR;LMO2;PDGFA;PLAT;DUSP6;IGF1R;RUNX1;TGFBR2;CCND2;RXRA;PLAU;NUPR1;MET
Prostate cancer	1997-09-01	1.2652667402099878E-4	0.0014580692910991287	0	0	5.18482880755608	46.53413620986868	PLAU;TCF7;PDGFA;PLAT;PIK3R1;HRAS;FGFR2;IGF1R;FGFR1
Arrhythmogenic right ventricular cardiomyopathy	1977-08-01	1.3581462679651906E-4	0.0014939608947617097	0	0	5.86828865360066	52.25253108416895	ITGB1;ITGB4;ITGA3;ITGA2;TCF7;DAG1;ITGB8;ITGA6
MicroRNAs in cancer	17/310	1.5288440118816374E-4	0.0016086097864145925	0	0	2.9722798091634153	26.113940567951094	BMPR2;SHC1;TPM1;TNC;PDGFA;PIK3R1;THBS1;SERPINB5;GLS;VEGFA;FOXP1;CCND2;PLAU;TIMP3;HRAS;MET;TP63
AGE-RAGE signaling pathway in diabetic complications	9/100	1.5992311978373812E-4	0.0016125581244860261	0	0	5.013129727415442	43.81885134711844	COL4A2;COL4A1;COL4A6;FN1;COL4A5;PIK3R1;HRAS;TGFBR2;VEGFA
Cell adhesion molecules	11/148	1.7300518699944113E-4	0.00167469021015459	0	0	4.08147357588001	35.35449543629264	ITGB1;NFASC;CDH3;NRXN1;SDC3;SDC1;ITGB8;ITGA6;GLG1;MPZL1;NECTIN1
Protein digestion and absorption	9/103	2.003668723101528E-4	0.001864953196117576	0	0	4.852390163028461	41.319851574587716	COL16A1;COL4A2;COL4A1;COL14A1;COL6A2;COL12A1;COL6A1;COL4A6;COL4A5
Ras signaling pathway	14/232	2.1853771552762723E-4	0.001958745450284659	0	0	3.2765813616610333	27.616836216032517	NGFR;SHC1;PDGFA;CALML3;PIK3R1;GNG12;FGF1;ETS2;VEGFA;IGF1R;HRAS;MET;FGFR2;FGFR1
Calcium signaling pathway	14/240	3.0913924958402673E-4	0.002671846371404802	0	0	3.15929203539823	25.532509637102493	CHRM3;OXTR;PDE1C;PDGFA;CALML3;ATP2B1;FGF1;MYLK;VEGFA;STIM2;MET;SLC25A4;FGFR2;FGFR1
Melanoma	1972-07-01	5.3494844769606E-4	0.004433467446003703	0	0	5.43776585171934	40.96453995385823	PDGFA;PIK3R1;FGF1;HRAS;MET;IGF1R;FGFR1
Signaling pathways regulating pluripotency of stem cells	10/143	5.496034023971532E-4	0.004433467446003703	0	0	3.8128524436090228	28.620466252901	BMPR2;TCF7;FZD8;ID3;PIK3R1;HRAS;FGFR2;ACVR2A;IGF1R;FGFR1
Gastric cancer	10/149	7.572439570714799E-4	0.005911388310041876	0	0	3.647144784172662	26.207744490354106	RXRA;SHC1;TCF7;FZD8;PIK3R1;FGF1;HRAS;MET;FGFR2;TGFBR2
Vascular smooth muscle contraction	9/133	0.0012978982396916832	0.009815355437668354	0	0	3.6727691663175532	24.412929929478445	ACTA2;PPP1R14A;PPP1R12A;CALD1;MYH9;CALML3;MYL9;ACTG2;MYLK
Colorectal cancer	1986-07-01	0.0015431734714925528	0.011032329365694041	0	0	4.470905701108822	28.944260294700268	TCF7;FOS;PIK3R1;AREG;HRAS;EREG;TGFBR2
Estrogen signaling pathway	9/137	0.0015955848256169068	0.011032329365694041	0	0	3.5572646103896104	22.910615897634578	KRT19;KRT17;SHC1;KRT14;CALML3;PIK3R1;FOS;CTSD;HRAS
Yersinia infection	9/137	0.0015955848256169068	0.011032329365694041	0	0	3.5572646103896104	22.910615897634578	ITGB1;ARPC2;RPS6KA1;PXN;FN1;CASP1;PIK3R1;ARPC5;FOS
Toxoplasmosis	8/112	0.0016925244536750705	0.011377525494149086	0	0	3.886408927859705	24.801251119210978	ITGB1;LAMA5;LAMB3;LAMA3;LAMC2;ITGA6;LAMB1;LAMC1
Central carbon metabolism in cancer	1970-06-01	0.002552075050800292	0.016691950332261368	0	0	4.721810567010309	28.193215566396205	PIK3R1;HRAS;MET;FGFR2;GLS;FGFR1
Glioma	1975-06-01	0.003611066710785145	0.022996793263421186	0	0	4.378529807261318	24.623766034448657	SHC1;PDGFA;CALML3;PIK3R1;HRAS;IGF1R
Chronic myeloid leukemia	1976-06-01	0.0038569576115485707	0.023932916461403952	0	0	4.315758468335788	23.986452958489494	CTBP2;SHC1;PIK3R1;HRAS;RUNX1;TGFBR2
Salmonella infection	12/249	0.0040287691964929415	0.024374053638782294	0	0	2.5673006826164757	14.1568516744999	TUBB6;AHNAK;ARPC2;TCF7;AHNAK2;CASP1;FLNA;FOS;ARPC5;RAB7B;MYL9;HRAS
Endocytosis	12/252	0.0044296128515531625	0.026145519757947933	0	0	2.5348167539267017	13.737295144449918	EHD2;EHD3;ARPC2;CAV2;CAV1;CLTB;AP2B1;ARPC5;HRAS;FGFR2;IGF1R;TGFBR2
Hippo signaling pathway	9/163	0.005110801963048483	0.02944795416804126	0	0	2.952740765727779	15.579838267490269	CCND2;FRMD6;BMPR2;TCF7;FZD8;SNAI2;FGF1;AREG;TGFBR2
Th17 cell differentiation	7/107	0.005277471406476345	0.02970111814807618	0	0	3.528217054263566	18.503057615865455	IL4R;RXRA;AHR;IL1RAP;FOS;RUNX1;TGFBR2
Notch signaling pathway	1959-05-01	0.006058446564200468	0.032580979300811407	0	0	4.653908407121775	23.76426112904436	LFNG;JAG2;JAG1;CTBP2;HES1
VEGF signaling pathway	1959-05-01	0.006058446564200468	0.032580979300811407	0	0	4.653908407121775	23.76426112904436	PXN;HSPB1;PIK3R1;HRAS;VEGFA
Leukocyte transendothelial migration	7/114	0.007414709229128741	0.0390078181184599	0	0	3.296215798497911	16.165596589753108	ITGB1;ACTN1;PXN;PIK3R1;THY1;MYL9;VCL
Neurotrophin signaling pathway	7/119	0.009292583871354584	0.04784692120995339	0	0	3.1482558139534884	14.729236443111443	BEX3;NGFR;SHC1;RPS6KA1;CALML3;PIK3R1;HRAS
Acute myeloid leukemia	1967-05-01	0.010291793122834042	0.051887790327621634	0	0	4.051745584210963	18.542442872826836	TCF7;PIK3R1;HRAS;DUSP6;RUNX1
Phagosome	8/152	0.01063592106535558	0.05252842648604184	0	0	2.8010938399539436	12.726820917616099	ITGB1;MRC2;TUBB6;C1R;ITGA2;LAMP2;RAB7B;THBS1
