## Supplementary material for "Primary cilia promote EMT-induced triple-negative breast tumor heterogeneity and resistance to therapy": Table S6

### Sheet: Feuil1
Quality control metrics of single-cell RNA sequencing data
		Untreated PDOs	CTL PDOs	Doxo. PDOs	Taxol PDOs
		Figure 1	Figure 2
	Total number of reads	110 551 692	22 450 009	45 914 434	63 870 010
Before QC	number of cells	6066	162	369	480
	Median UMI counts per cell	7308	35020	27155	29272
	Median Genes per cell	2550	5762	5396	5479
After QC	number of cells	4888	142	264	414
	Median UMI counts per cell	7525	36152	27048	30431
	Median Genes per cell	2592	5868	5235	5617
